# NovoTax: prokaryotic strain identification from mass spectrometry-based proteomics data

**DOI:** 10.64898/2026.04.02.715787

**Authors:** Dennis Svedberg, André Mateus

**Author notes:** Corresponding author: André Mateus.

## Abstract

**Summary:** Traditional mass spectrometry-based proteomics typically requires prior knowledge of sample composition to match spectra to peptides. Yet, novel de novo peptide sequencing approaches can provide peptide sequences to identify the organism. Here, we introduce an end-to-end pipeline (NovoTax) to identify the closest prokaryotic proteome directly from raw bottom-up proteomics data. The approach combines peptide sequencing tools with an optimized implementation of peptide searching through an extensive proteome database. On a benchmark dataset of species isolates, we identified the reported species and strain in the majority of the cases, and showed that in discordant cases NovoTax was likely correct. Interestingly, NovoTax was also able to identify contaminating species in samples. The algorithm also identified the most abundant organisms in bacterial communities. In summary, NovoTax provides strain level identification of microbial samples enabling the downstream use of traditional proteomics search engines for a deeper proteome analysis.

**Availability and implementation:** The open-source software is available on GitHub at https://github.com/mateuslab-prot/NovoTax
