## Supplementary material for "NovoTax: prokaryotic strain identification from mass spectrometry-based proteomics data": Table S1

### Sheet: TableS1A
file	reference_accession	novotax_accession	ani_reference_to_novotax	reference_species	best_matching_taxonomy
Biodiversity_A_cryptum_FeTSB_anaerobic_1_01Jun16_Pippin_16-03-39.tsv	GCF_000016725.1	RS_GCF_000016725.1	100	Acidiphilium multivorum	species
Biodiversity_A_cryptum_FeTSB_anaerobic_2_01Jun16_Pippin_16-03-39.tsv	GCF_000016725.1	RS_GCF_000016725.1	100	Acidiphilium multivorum	species
Biodiversity_A_cryptum_FeTSB_anaerobic_3_01Jun16_Pippin_16-03-39.tsv	GCF_000016725.1	RS_GCF_000016725.1	100	Acidiphilium multivorum	species
Biodiversity_B_bifidum_CMcarb_anaerobic_01_26Feb16_Arwen_16-01-01.tsv	GCF_000466525.1	RS_GCF_001025135.1	99.9605	Bifidobacterium bifidum	species
Biodiversity_B_bifidum_CMcarb_anaerobic_02_26Feb16_Arwen_16-01-01.tsv	GCF_000466525.1	RS_GCF_001025135.1	99.9605	Bifidobacterium bifidum	species
Biodiversity_B_bifidum_CMcarb_anaerobic_03_26Feb16_Arwen_16-01-01.tsv	GCF_000466525.1	RS_GCF_001025135.1	99.9605	Bifidobacterium bifidum	species
Biodiversity_B_cereus_ATCC14579_LB_aerobic_1_17July16_Samwise_16-04-10.tsv	GCF_000007825.1	RS_GCF_000007825.1	100	Bacillus_A cereus	species
Biodiversity_B_cereus_ATCC14579_LB_aerobic_2_17July16_Samwise_16-04-10.tsv	GCF_000007825.1	RS_GCF_000007825.1	100	Bacillus_A cereus	species
Biodiversity_B_cereus_ATCC14579_LB_aerobic_3_17July16_Samwise_16-04-10.tsv	GCF_000007825.1	RS_GCF_002014665.1	99.9649	Bacillus_A cereus	species
Biodiversity_B_cereus_PN_L_CL_1_09Oct16_Pippin_16-05-06.tsv	GCF_000007825.1	RS_GCF_000007825.1	100	Bacillus_A cereus	species
Biodiversity_B_cereus_PN_L_CL_2_09Oct16_Pippin_16-05-06.tsv	GCF_000007825.1	RS_GCF_000007825.1	100	Bacillus_A cereus	species
Biodiversity_B_cereus_PN_L_CL_3_09Oct16_Pippin_16-05-06.tsv	GCF_000007825.1	RS_GCF_000007825.1	100	Bacillus_A cereus	species
Biodiversity_B_fragilis_01_28Jul15_Arwen_14-12-03.tsv	GCF_000210835.1	RS_GCF_003458215.1	99.0464	Bacteroides fragilis	species
Biodiversity_B_fragilis_Carb_01_28Oct15_Arwen_15-07-13.tsv	GCF_000210835.1	RS_GCF_040923485.1	98.9407	Bacteroides fragilis	species
Biodiversity_B_fragilis_CMcarb_anaerobic_01_01Feb16_Arwen_15-07-13.tsv	GCF_000210835.1	RS_GCF_015556305.1	98.964	Bacteroides fragilis	species
Biodiversity_B_fragilis_CMcarb_anaerobic_02_01Feb16_Arwen_15-07-13.tsv	GCF_000210835.1	RS_GCF_003458215.1	99.0464	Bacteroides fragilis	species
Biodiversity_B_fragilis_CMcarb_anaerobic_03_01Feb16_Arwen_15-07-13.tsv	GCF_000210835.1	RS_GCF_015556305.1	98.964	Bacteroides fragilis	species
Biodiversity_B_fragilis_CMgluc_anaerobic_01_01Feb16_Arwen_15-07-13.tsv	GCF_000210835.1	RS_GCF_015556305.1	98.964	Bacteroides fragilis	species
Biodiversity_B_fragilis_CMgluc_anaerobic_02_01Feb16_Arwen_15-07-13.tsv	GCF_000210835.1	RS_GCF_015556305.1	98.964	Bacteroides fragilis	species
Biodiversity_B_fragilis_CMgluc_anaerobic_03_01Feb16_Arwen_15-07-13.tsv	GCF_000210835.1	RS_GCF_015556305.1	98.964	Bacteroides fragilis	species
Biodiversity_B_fragilis_LB_anaerobic_01_01Feb16_Arwen_15-07-13.tsv	GCF_000210835.1	RS_GCF_015556305.1	98.964	Bacteroides fragilis	species
Biodiversity_B_fragilis_LB_anaerobic_02_01Feb16_Arwen_15-07-13.tsv	GCF_000210835.1	RS_GCF_015556305.1	98.964	Bacteroides fragilis	species
Biodiversity_B_fragilis_LB_anaerobic_03_01Feb16_Arwen_15-07-13.tsv	GCF_000210835.1	RS_GCF_015556305.1	98.964	Bacteroides fragilis	species
Biodiversity_B_fragilis_LIB_aerobic_01_01Feb16_Arwen_15-07-13.tsv	GCF_000210835.1	RS_GCF_003458215.1	99.0464	Bacteroides fragilis	species
Biodiversity_B_fragilis_LIB_aerobic_02_01Feb16_Arwen_15-07-13.tsv	GCF_000210835.1	RS_GCF_015556305.1	98.964	Bacteroides fragilis	species
Biodiversity_B_fragilis_LIB_aerobic_03_01Feb16_Arwen_15-07-13.tsv	GCF_000210835.1	RS_GCF_003458215.1	99.0464	Bacteroides fragilis	species
Biodiversity_B_fragilis_LIB_anaerobic_01_08Feb16_Arwen_15-07-13.tsv	GCF_000210835.1	GB_GCA_022782465.1	98.8207	Bacteroides fragilis	species
Biodiversity_B_fragilis_LIB_anaerobic_02_01Feb16_Arwen_15-07-13.tsv	GCF_000210835.1	RS_GCF_015556305.1	98.964	Bacteroides fragilis	species
Biodiversity_B_fragilis_LIB_anaerobic_03_01Feb16_Arwen_15-07-13.tsv	GCF_000210835.1	RS_GCF_003458215.1	99.0464	Bacteroides fragilis	species
Biodiversity_B_infantis_CMcarb_anaerobic_01_26Feb16_Arwen_16-01-01.tsv	GCF_000020425.1	RS_GCF_000269965.1	99.9982	Bifidobacterium infantis	species
Biodiversity_B_infantis_CMcarb_anaerobic_02_26Feb16_Arwen_16-01-01.tsv	GCF_000020425.1	RS_GCF_000269965.1	99.9982	Bifidobacterium infantis	species
Biodiversity_B_infantis_CMcarb_anaerobic_03_26Feb16_Arwen_16-01-01.tsv	GCF_000020425.1	RS_GCF_000269965.1	99.9982	Bifidobacterium infantis	species
Biodiversity_B_subtilis_NCIB3610_24h_plates_1_13Jun16_Pippin_16-03-39.tsv	GCF_006088795.1	RS_GCF_022654795.1	98.7269	Bacillus subtilis	species
Biodiversity_B_subtilis_NCIB3610_24h_plates_2_13Jun16_Pippin_16-03-39.tsv	GCF_006088795.1	RS_GCF_039728905.1	98.6999	Bacillus subtilis	species
Biodiversity_B_subtilis_NCIB3610_24h_plates_3_13Jun16_Pippin_16-03-39.tsv	GCF_006088795.1	RS_GCF_036178865.1	97.8523	Bacillus subtilis	species
Biodiversity_B_subtilis_NCIB3610_48h_plates_1_13Jun16_Pippin_16-03-39.tsv	GCF_006088795.1	RS_GCF_030005595.1	98.1961	Bacillus subtilis	species
Biodiversity_B_subtilis_NCIB3610_48h_plates_2_13Jun16_Pippin_16-03-39.tsv	GCF_006088795.1	RS_GCF_022654795.1	98.7269	Bacillus subtilis	species
Biodiversity_B_subtilis_NCIB3610_48h_plates_3_13Jun16_Pippin_16-03-39.tsv	GCF_006088795.1	RS_GCF_037975455.1	98.6793	Bacillus subtilis	species
Biodiversity_B_subtilis_NCIB3610_pellet_1_03May16_Samwise_16-03-32.tsv	GCF_006088795.1	RS_GCF_030643765.1	99.9917	Bacillus subtilis	species
Biodiversity_B_subtilis_NCIB3610_pellet_2_03May16_Samwise_16-03-32.tsv	GCF_006088795.1	GB_GCA_900445475.1	99.9525	Bacillus subtilis	species
Biodiversity_B_subtilis_NCIB3610_plates_1_03May16_Samwise_16-03-32.tsv	GCF_006088795.1	RS_GCF_001183905.1	98.5884	Bacillus subtilis	species
Biodiversity_B_subtilis_NCIB3610_plates_2_03May16_Samwise_16-03-32.tsv	GCF_006088795.1	GB_GCA_023714485.1	98.5475	Bacillus subtilis	species
Biodiversity_B_subtilis_pellet_set2_1_13Jun16_Pippin_16-03-39.tsv	GCF_006088795.1	GB_GCA_900445475.1	99.9525	Bacillus subtilis	species
Biodiversity_B_subtilis_pellet_set2_2_13Jun16_Pippin_16-03-39.tsv	GCF_006088795.1	RS_GCF_030643765.1	99.9917	Bacillus subtilis	species
Biodiversity_B_subtilis_pellet_set2_3_13Jun16_Pippin_16-03-39.tsv	GCF_006088795.1	GB_GCA_900445475.1	99.9525	Bacillus subtilis	species
Biodiversity_B_thet_CMcarb_anaerobic_01_01Feb16_Arwen_15-07-13.tsv	GCF_000011065.1	RS_GCF_000011065.1	100	Bacteroides thetaiotaomicron	species
Biodiversity_B_thet_CMcarb_anaerobic_02_01Feb16_Arwen_15-07-13.tsv	GCF_000011065.1	RS_GCF_000011065.1	100	Bacteroides thetaiotaomicron	species
Biodiversity_B_thet_CMcarb_anaerobic_03_01Feb16_Arwen_15-07-13.tsv	GCF_000011065.1	RS_GCF_000011065.1	100	Bacteroides thetaiotaomicron	species
Biodiversity_B_thet_CMgluc_anaerobic_01_01Feb16_Arwen_15-07-13.tsv	GCF_000011065.1	RS_GCF_000011065.1	100	Bacteroides thetaiotaomicron	species
Biodiversity_B_thet_CMgluc_anaerobic_02_01Feb16_Arwen_15-07-13.tsv	GCF_000011065.1	RS_GCF_000011065.1	100	Bacteroides thetaiotaomicron	species
Biodiversity_B_thet_CMgluc_anaerobic_03_01Feb16_Arwen_15-07-13.tsv	GCF_000011065.1	RS_GCF_000011065.1	100	Bacteroides thetaiotaomicron	species
Biodiversity_B_thet_LB_anaerobic_01_01Feb16_Arwen_15-07-13.tsv	GCF_000011065.1	RS_GCF_000011065.1	100	Bacteroides thetaiotaomicron	species
Biodiversity_B_thet_LB_anaerobic_02_01Feb16_Arwen_15-07-13.tsv	GCF_000011065.1	RS_GCF_000011065.1	100	Bacteroides thetaiotaomicron	species
Biodiversity_B_thet_LB_anaerobic_03_01Feb16_Arwen_15-07-13.tsv	GCF_000011065.1	RS_GCF_000011065.1	100	Bacteroides thetaiotaomicron	species
Biodiversity_B_thet_LIB_anaerobic_01_01Feb16_Arwen_15-07-13.tsv	GCF_000011065.1	RS_GCF_000011065.1	100	Bacteroides thetaiotaomicron	species
Biodiversity_B_thet_LIB_anaerobic_02_01Feb16_Arwen_15-07-13.tsv	GCF_000011065.1	RS_GCF_000011065.1	100	Bacteroides thetaiotaomicron	species
Biodiversity_B_thet_LIB_anaerobic_03_01Feb16_Arwen_15-07-13.tsv	GCF_000011065.1	RS_GCF_000011065.1	100	Bacteroides thetaiotaomicron	species
Biodiversity_B_thetaiotaomicron_Carb_01_26Aug15_Arwen_15-07-13.tsv	GCF_000011065.1	RS_GCF_000011065.1	100	Bacteroides thetaiotaomicron	species
Biodiversity_B_thetaiotaomicron_Glc_01_26Aug15_Arwen_15-07-13.tsv	GCF_000011065.1	RS_GCF_000011065.1	100	Bacteroides thetaiotaomicron	species
Biodiversity_Bacillus_subtilis_LB_01_27Dec15_Arwen_15-07-13.tsv	GCF_964019285.1	GB_GCA_009724635.1	98.4042	Bacillus subtilis	species
Biodiversity_Bacillus_subtilis_LB_02_27Dec15_Arwen_15-07-13.tsv	GCF_964019285.1	GB_GCA_009724635.1	98.4042	Bacillus subtilis	species
Biodiversity_Bacillus_subtilis_LB_03_27Dec15_Arwen_15-07-13.tsv	GCF_964019285.1	GB_GCA_900445475.1	99.9498	Bacillus subtilis	species
Biodiversity_C_Baltica_T240_R1_C_27Jan16_Arwen_15-07-13.tsv	GCF_000468615.2	RS_GCF_000468615.2	100	Cellulophaga baltica	species
Biodiversity_C_Baltica_T240_R1_Inf_27Jan16_Arwen_15-07-13.tsv	GCF_000468615.2	RS_GCF_000468615.2	100	Cellulophaga baltica	species
Biodiversity_C_Baltica_T240_R2_C_27Jan16_Arwen_15-07-13.tsv	GCF_000468615.2	RS_GCF_000468615.2	100	Cellulophaga baltica	species
Biodiversity_C_Baltica_T240_R2_Inf_27Jan16_Arwen_15-07-13.tsv	GCF_000468615.2	RS_GCF_000468615.2	100	Cellulophaga baltica	species
Biodiversity_C_Baltica_T240_R3_C_27Jan16_Arwen_15-07-13.tsv	GCF_000468615.2	RS_GCF_000468615.2	100	Cellulophaga baltica	species
Biodiversity_C_Baltica_T240_R3_Inf_27Jan16_Arwen_15-07-13.tsv	GCF_000468615.2	RS_GCF_000468615.2	100	Cellulophaga baltica	species
Biodiversity_C_comes_Carb_01_14Sep15_Arwen_15-07-13.tsv	GCF_025149785.1	RS_GCF_025149785.1	100	Bariatricus comes	species
Biodiversity_C_comes_Glc_01_28Oct15_Arwen_15-07-13.tsv	GCF_025149785.1	RS_GCF_025149785.1	100	Bariatricus comes	species
Biodiversity_C_comes_LIB_01_28Oct15_Arwen_15-07-13.tsv	GCF_025149785.1	RS_GCF_025149785.1	100	Bariatricus comes	species
Biodiversity_C_gilvus_GS2_anaerobic_01_01Feb16_Arwen_15-07-13.tsv	GCF_000218545.1	RS_GCF_000218545.1	100	Cellulomonas gilvus	species
Biodiversity_C_gilvus_GS2_anaerobic_02_01Feb16_Arwen_15-07-13.tsv	GCF_000218545.1	RS_GCF_000218545.1	100	Cellulomonas gilvus	species
Biodiversity_C_gilvus_GS2_anaerobic_03_01Feb16_Arwen_15-07-13.tsv	GCF_000218545.1	RS_GCF_000218545.1	100	Cellulomonas gilvus	species
Biodiversity_C_ljungdahlii_CO_anaerobic_1_04Oct16_Pippin_16-05-06.tsv	GCF_000143685.1	RS_GCF_000143685.1	100	Clostridium_B ljungdahlii	species
Biodiversity_C_ljungdahlii_CO_anaerobic_2_04Oct16_Pippin_16-05-06.tsv	GCF_000143685.1	RS_GCF_000143685.1	100	Clostridium_B ljungdahlii	species
Biodiversity_C_ljungdahlii_CO_anaerobic_3_04Oct16_Pippin_16-05-06.tsv	GCF_000143685.1	RS_GCF_000143685.1	100	Clostridium_B ljungdahlii	species
Biodiversity_C_ljungdahlii_Fructose_anaerobic_1_04Oct16_Pippin_16-05-06.tsv	GCF_000143685.1	RS_GCF_000143685.1	100	Clostridium_B ljungdahlii	species
Biodiversity_C_ljungdahlii_Fructose_anaerobic_2_04Oct16_Pippin_16-05-06.tsv	GCF_000143685.1	RS_GCF_000143685.1	100	Clostridium_B ljungdahlii	species
Biodiversity_C_ljungdahlii_Fructose_anaerobic_3_04Oct16_Pippin_16-05-06.tsv	GCF_000143685.1	RS_GCF_000143685.1	100	Clostridium_B ljungdahlii	species
Biodiversity_C_necator_R2A_aerobic_1_23Nov16_Pippin_16-09-11.tsv	GCF_000219215.1	RS_GCF_001853325.1	95.2046	Cupriavidus necator	species
Biodiversity_C_necator_R2A_aerobic_2_23Nov16_Pippin_16-09-11.tsv	GCF_000219215.1	RS_GCF_001853325.1	95.2046	Cupriavidus necator	species
Biodiversity_C_necator_R2A_aerobic_3_23Nov16_Pippin_16-09-11.tsv	GCF_000219215.1	RS_GCF_001853325.1	95.2046	Cupriavidus necator	species
Biodiversity_Cellulomonas_gilvus_GS2_01_27Dec15_Arwen_15-07-13.tsv	GCF_000218545.1	RS_GCF_000218545.1	100	Cellulomonas gilvus	species
Biodiversity_Cellulomonas_gilvus_GS2_02_27Dec15_Arwen_15-07-13.tsv	GCF_000218545.1	RS_GCF_000218545.1	100	Cellulomonas gilvus	species
Biodiversity_Cellulomonas_gilvus_GS2_03_27Dec15_Arwen_15-07-13.tsv	GCF_000218545.1	RS_GCF_000218545.1	100	Cellulomonas gilvus	species
Biodiversity_D_acidovorans_TGY_aerobic_01_29Apr16_Samwise_16-03-32_renamed.tsv	GCF_000018665.1	RS_GCF_040394515.1	97.7053	Comamonas acidovorans	species
Biodiversity_D_acidovorans_TGY_aerobic_02_29Apr16_Samwise_16-03-32_renamed.tsv	GCF_000018665.1	RS_GCF_040394515.1	97.7053	Comamonas acidovorans	species
Biodiversity_D_acidovorans_TGY_aerobic_03_29Apr16_Samwise_16-03-32_renamed.tsv	GCF_000018665.1	RS_GCF_040394515.1	97.7053	Comamonas acidovorans	species
Biodiversity_D_longicatena_CarbI_01_26Aug15_Arwen_15-07-13.tsv	GCF_025150085.1	RS_GCF_025150245.1	80.8603	Dorea_A longicatena	genus
Biodiversity_D_longicatena_CarbII_01_26Aug15_Arwen_15-07-13.tsv	GCF_025150085.1	RS_GCF_025150245.1	80.8603	Dorea_A longicatena	genus
Biodiversity_D_longicatena_Glc_01_28Oct15_Arwen_15-07-13.tsv	GCF_025150085.1	RS_GCF_025150245.1	80.8603	Dorea_A longicatena	genus
Biodiversity_F_novicida_TSB_aerobic_01_01Feb16_Arwen_15-07-13.tsv	GCF_000833375.1	RS_GCF_000014645.1	99.9947	Francisella tularensis	species
Biodiversity_F_novicida_TSB_aerobic_02_01Feb16_Arwen_15-07-13.tsv	GCF_000833375.1	RS_GCF_000014645.1	99.9947	Francisella tularensis	species
Biodiversity_F_novicida_TSB_aerobic_03_01Feb16_Arwen_15-07-13.tsv	GCF_000833375.1	RS_GCF_000014645.1	99.9947	Francisella tularensis	species
Biodiversity_F_succinogenes_MDM_01_27Dec15_Arwen_15-07-13.tsv	GCF_000146505.1	RS_GCF_000146505.1	100	Fibrobacter succinogenes	species
Biodiversity_F_succinogenes_MDM_02_27Dec15_Arwen_15-07-13.tsv	GCF_000146505.1	RS_GCF_000146505.1	100	Fibrobacter succinogenes	species
Biodiversity_F_succinogenes_MDM_03_27Dec15_Arwen_15-07-13.tsv	GCF_000146505.1	RS_GCF_000146505.1	100	Fibrobacter succinogenes	species
Biodiversity_HL111_HLHglutamate_aerobic_1_14July16_Pippin_16-05-01.tsv	GCF_900105095.1	RS_GCF_900105095.1	100	Erythrobacter sp900105095	species
Biodiversity_HL111_HLHglutamate_aerobic_2_14July16_Pippin_16-05-01.tsv	GCF_900105095.1	RS_GCF_900105095.1	100	Erythrobacter sp900105095	species
Biodiversity_HL111_HLHglutamate_aerobic_3_14July16_Pippin_16-05-01.tsv	GCF_900105095.1	RS_GCF_900105095.1	100	Erythrobacter sp900105095	species
Biodiversity_HL48_HLHxylose_aerobic_1_09Jun16_Pippin_16-03-39.tsv	GCA_001314875.1	GB_GCA_001314875.1	100	Vreelandella sp001314875	species
Biodiversity_HL48_HLHxylose_aerobic_2_09Jun16_Pippin_16-03-39.tsv	GCA_001314875.1	GB_GCA_001314875.1	100	Vreelandella sp001314875	species
Biodiversity_HL48_HLHxylose_aerobic_3_09Jun16_Pippin_16-03-39.tsv	GCA_001314875.1	GB_GCA_001314875.1	100	Vreelandella sp001314875	species
Biodiversity_HL49_HLHYE_aerobic_1_05Oct16_Pippin_16-05-06.tsv	GCA_001314815.1	GB_GCA_001314815.1	100	Algoriphagus marincola_A	species
Biodiversity_HL49_HLHYE_aerobic_2_05Oct16_Pippin_16-05-06.tsv	GCA_001314815.1	GB_GCA_001314815.1	100	Algoriphagus marincola_A	species
Biodiversity_HL49_HLHYE_aerobic_3_05Oct16_Pippin_16-05-06.tsv	GCA_001314815.1	GB_GCA_001314815.1	100	Algoriphagus marincola_A	species
Biodiversity_HL69_HLA_aerobic_1_05Oct16_Pippin_16-05-06.tsv	GCA_002813895.1	GB_GCA_002813895.1	100	Cyanobacterium sp002813895	species
Biodiversity_HL69_HLA_aerobic_2_05Oct16_Pippin_16-05-06.tsv	GCA_002813895.1	GB_GCA_002813895.1	100	Cyanobacterium sp002813895	species
Biodiversity_HL69_HLA_aerobic_3_05Oct16_Pippin_16-05-06.tsv	GCA_002813895.1	GB_GCA_002813895.1	100	Cyanobacterium sp002813895	species
Biodiversity_HL91_HLHsucrose_aerobic_1_09Jun16_Pippin_16-03-39.tsv	GCF_001517585.1	RS_GCF_001517585.1	100	Roseinatronobacter calidilacus	species
Biodiversity_HL91_HLHsucrose_aerobic_2_09Jun16_Pippin_16-03-39.tsv	GCF_001517585.1	RS_GCF_001517585.1	100	Roseinatronobacter calidilacus	species
Biodiversity_HL91_HLHsucrose_aerobic_3_09Jun16_Pippin_16-03-39.tsv	GCF_001517585.1	RS_GCF_001517585.1	100	Roseinatronobacter calidilacus	species
Biodiversity_L_monocytogenes_BHI_aerobic_01_27Feb17_Pippin_16-11-03.tsv	GCF_000168695.2	RS_GCF_003606915.1	99.0338	Listeria monocytogenes	species
Biodiversity_L_monocytogenes_BHI_aerobic_02_27Feb17_Pippin_16-11-03.tsv	GCF_000168695.2	RS_GCF_003608975.1	99.9974	Listeria monocytogenes	species
Biodiversity_L_monocytogenes_BHI_aerobic_03_27Feb17_Pippin_16-11-03.tsv	GCF_000168695.2	RS_GCF_003608975.1	99.9974	Listeria monocytogenes	species
Biodiversity_M_xanthus_DZ2_24h_plates_1_13Jun16_Pippin_16-03-39.tsv	GCF_020827275.1	RS_GCF_900106535.1	99.9988	Myxococcus xanthus	species
Biodiversity_M_xanthus_DZ2_24h_plates_2_13Jun16_Pippin_16-03-39.tsv	GCF_020827275.1	RS_GCF_018517205.1	99.9996	Myxococcus xanthus	species
Biodiversity_M_xanthus_DZ2_24h_plates_3_13Jun16_Pippin_16-03-39.tsv	GCF_020827275.1	RS_GCF_900106535.1	99.9988	Myxococcus xanthus	species
Biodiversity_M_xanthus_DZ2_48h_plates_1_13Jun16_Pippin_16-03-39.tsv	GCF_020827275.1	RS_GCF_900106535.1	99.9988	Myxococcus xanthus	species
Biodiversity_M_xanthus_DZ2_48h_plates_2_13Jun16_Pippin_16-03-39.tsv	GCF_020827275.1	RS_GCF_900106535.1	99.9988	Myxococcus xanthus	species
Biodiversity_M_xanthus_DZ2_48h_plates_3_13Jun16_Pippin_16-03-39.tsv	GCF_020827275.1	RS_GCF_018517205.1	99.9996	Myxococcus xanthus	species
Biodiversity_M_xanthus_DZ2_pellet_1_03May16_Samwise_16-03-32.tsv	GCF_020827275.1	RS_GCF_900106535.1	99.9988	Myxococcus xanthus	species
Biodiversity_M_xanthus_DZ2_pellet_2_03May16_Samwise_16-03-32.tsv	GCF_020827275.1	RS_GCF_900106535.1	99.9988	Myxococcus xanthus	species
Biodiversity_M_xanthus_DZ2_plates_1_03May16_Samwise_16-03-32.tsv	GCF_020827275.1	RS_GCF_900106535.1	99.9988	Myxococcus xanthus	species
Biodiversity_M_xanthus_DZ2_plates_2_03May16_Samwise_16-03-32.tsv	GCF_020827275.1	RS_GCF_900106535.1	99.9988	Myxococcus xanthus	species
Biodiversity_M_xanthus_pellet_set2_1_13Jun16_Pippin_16-03-39.tsv	GCF_020827275.1	RS_GCF_900106535.1	99.9988	Myxococcus xanthus	species
Biodiversity_M_xanthus_pellet_set2_2_13Jun16_Pippin_16-03-39.tsv	GCF_020827275.1	RS_GCF_900106535.1	99.9988	Myxococcus xanthus	species
Biodiversity_M_xanthus_pellet_set2_3_13Jun16_Pippin_16-03-39.tsv	GCF_020827275.1	RS_GCF_900106535.1	99.9988	Myxococcus xanthus	species
Biodiversity_P_hydrogenalis_01_28Jul15_Arwen_14-12-03.tsv	GCF_000173355.1	RS_GCF_000173355.1	100	Anaerococcus hydrogenalis	species
Biodiversity_P_hydrogenalis_CMgluc_anaerobic_01_26Feb16_Arwen_16-01-01.tsv	GCF_000173355.1	RS_GCF_000173355.1	100	Anaerococcus hydrogenalis	species
Biodiversity_P_hydrogenalis_CMgluc_anaerobic_02_26Feb16_Arwen_16-01-01.tsv	GCF_000173355.1	RS_GCF_000173355.1	100	Anaerococcus hydrogenalis	species
Biodiversity_P_hydrogenalis_CMgluc_anaerobic_03_26Feb16_Arwen_16-01-01.tsv	GCF_000173355.1	RS_GCF_000173355.1	100	Anaerococcus hydrogenalis	species
Biodiversity_P_polymyxa_TBS_aerobic_1_17July16_Samwise_16-04-10.tsv	GCF_022811565.1	RS_GCF_015845785.1	99.9734	Paenibacillus polymyxa	species
Biodiversity_P_polymyxa_TBS_aerobic_2_17July16_Samwise_16-04-10.tsv	GCF_022811565.1	GB_GCA_015159715.1	99.998	Paenibacillus polymyxa	species
Biodiversity_P_polymyxa_TBS_aerobic_3_17July16_Samwise_16-04-10.tsv	GCF_022811565.1	RS_GCF_015845785.1	99.9734	Paenibacillus polymyxa	species
Biodiversity_P_ruminicola_MDM_anaerobic_1_09Jun16_Pippin_16-03-39.tsv	GCF_000025925.1	RS_GCF_000025925.1	100	Prevotella ruminicola	species
Biodiversity_P_ruminicola_MDM_anaerobic_2_09Jun16_Pippin_16-03-39.tsv	GCF_000025925.1	RS_GCF_000025925.1	100	Prevotella ruminicola	species
Biodiversity_R_jostii_R2A_aerobic_1_23Nov16_Pippin_16-09-11.tsv	GCF_000014565.1	RS_GCF_000014565.1	100	Rhodococcus_F jostii_A	species
Biodiversity_R_jostii_R2A_aerobic_2_23Nov16_Pippin_16-09-11.tsv	GCF_000014565.1	RS_GCF_000014565.1	100	Rhodococcus_F jostii_A	species
Biodiversity_R_jostii_R2A_aerobic_3_23Nov16_Pippin_16-09-11.tsv	GCF_000014565.1	RS_GCF_000014565.1	100	Rhodococcus_F jostii_A	species
Biodiversity_S_aurantiaca_CYE_aerobic_1_17July16_Samwise_16-04-10.tsv	GCF_000165485.1	RS_GCF_000165485.1	100	Stigmatella aurantiaca_A	species
Biodiversity_S_aurantiaca_CYE_aerobic_2_17July16_Samwise_16-04-10.tsv	GCF_000165485.1	RS_GCF_000165485.1	100	Stigmatella aurantiaca_A	species
Biodiversity_S_aurantiaca_CYE_aerobic_3_17July16_Samwise_16-04-10.tsv	GCF_000165485.1	RS_GCF_000165485.1	100	Stigmatella aurantiaca_A	species
Biodiversity_S_elongatus_BG11_aerobic_1_14July16_Pippin_16-05-01.tsv	GCF_000012525.1	RS_GCF_000012525.1	100	Synechococcus elongatus	species
Biodiversity_S_elongatus_BG11_aerobic_2_14July16_Pippin_16-05-01.tsv	GCF_000012525.1	RS_GCF_000012525.1	100	Synechococcus elongatus	species
Biodiversity_S_elongatus_BG11_aerobic_3_14July16_Pippin_16-05-01.tsv	GCF_000012525.1	RS_GCF_000012525.1	100	Synechococcus elongatus	species
Biodiversity_S_elongatus_BG11NaCl_aerobic_1_05Oct16_Pippin_16-05-06.tsv	GCF_000012525.1	RS_GCF_000012525.1	100	Synechococcus elongatus	species
Biodiversity_S_elongatus_BG11NaCl_aerobic_2_05Oct16_Pippin_16-05-06.tsv	GCF_000012525.1	RS_GCF_000012525.1	100	Synechococcus elongatus	species
Biodiversity_S_elongatus_BG11NaCl_aerobic_3_05Oct16_Pippin_16-05-06.tsv	GCF_000012525.1	RS_GCF_000012525.1	100	Synechococcus elongatus	species
P_putida_01Dec15_1_21Mar16_Arwen_16-01-03.tsv	GCF_000007565.2	GB_GCA_041879285.1	99.9931	Pseudomonas_E alloputida	species
P_putida_01Dec15_2_21Mar16_Arwen_16-01-03.tsv	GCF_000007565.2	GB_GCA_041879285.1	99.9931	Pseudomonas_E alloputida	species
P_putida_17Nov15_1_21Mar16_Arwen_16-01-03.tsv	GCF_000007565.2	GB_GCA_041879285.1	99.9931	Pseudomonas_E alloputida	species
P_putida_17Nov15_2_21Mar16_Arwen_16-01-03.tsv	GCF_000007565.2	GB_GCA_041879285.1	99.9931	Pseudomonas_E alloputida	species
P_putida_18Nov15_1_21Mar16_Arwen_16-01-03.tsv	GCF_000007565.2	GB_GCA_041879285.1	99.9931	Pseudomonas_E alloputida	species
P_putida_18Nov15_2_21Mar16_Arwen_16-01-03.tsv	GCF_000007565.2	GB_GCA_041879285.1	99.9931	Pseudomonas_E alloputida	species
QC_Shew_13_05_500ng_2_100uL_5hr_30Mar14_Samwise_13-07-17.tsv	GCF_000146165.2	RS_GCF_000146165.2	100	Shewanella oneidensis	species
QC_Shew_13_05_500ng_2_5hr_19Mar14_Samwise_13-07-17.tsv	GCF_000146165.2	RS_GCF_000146165.2	100	Shewanella oneidensis	species
QC_Shew_13_05_500ng_2_5hr_24Mar14_Samwise_13-07-17.tsv	GCF_000146165.2	RS_GCF_000146165.2	100	Shewanella oneidensis	species
Biodiversity_A_faecalis_LB_aerobic_01_26Feb16_Arwen_16-01-01.tsv	N/A	GB_GCA_000275465.1	N/A	Alcaligenes faecalis	species
Biodiversity_A_faecalis_LB_aerobic_02_26Feb16_Arwen_16-01-01.tsv	N/A	GB_GCA_000275465.1	N/A	Alcaligenes faecalis	species
Biodiversity_A_faecalis_LB_aerobic_03_26Feb16_Arwen_16-01-01.tsv	N/A	GB_GCA_029909775.1	N/A	Alcaligenes faecalis	species
Biodiversity_A_tumefaciens_R2A_aerobic_1_23Nov16_Pippin_16-09-11.tsv	N/A	RS_GCF_020218025.1	N/A	Agrobacterium tumefaciens	genus
Biodiversity_A_tumefaciens_R2A_aerobic_2_23Nov16_Pippin_16-09-11.tsv	N/A	RS_GCF_020218025.1	N/A	Agrobacterium tumefaciens	genus
Biodiversity_A_tumefaciens_R2A_aerobic_3_23Nov16_Pippin_16-09-11.tsv	N/A	RS_GCF_020218025.1	N/A	Agrobacterium tumefaciens	genus
Biodiversity_C_freundii_LB_01_14Sep15_Arwen_15-07-13.tsv	N/A	RS_GCF_033398815.1	N/A	Citrobacter freundii	species
Biodiversity_C_freundii_LIB_01_28Oct15_Arwen_15-07-13.tsv	N/A	RS_GCF_033398815.1	N/A	Citrobacter freundii	species
Biodiversity_C_indologenes_LIB_aerobic_01_03May16_Samwise_16-03-32.tsv	N/A	RS_GCF_031454495.1	N/A	Chryseobacterium indologenes	genus
Biodiversity_C_indologenes_LIB_aerobic_02_03May16_Samwise_16-03-32.tsv	N/A	RS_GCF_031454495.1	N/A	Chryseobacterium indologenes	genus
Biodiversity_C_indologenes_LIB_aerobic_03_03May16_Samwise_16-03-32.tsv	N/A	RS_GCF_031454495.1	N/A	Chryseobacterium indologenes	genus
Biodiversity_Cibrobacter_freundii_LB_aerobic_01_01Feb16_Arwen_15-07-13.tsv	N/A	RS_GCF_033398815.1	N/A	Citrobacter freundii	species
Biodiversity_Cibrobacter_freundii_LB_aerobic_02_01Feb16_Arwen_15-07-13.tsv	N/A	RS_GCF_011064845.1	N/A	Citrobacter freundii	species
Biodiversity_Cibrobacter_freundii_LB_aerobic_03_01Feb16_Arwen_15-07-13.tsv	N/A	RS_GCF_000734905.1	N/A	Citrobacter freundii	species
Biodiversity_F_prausnitzii_Carb_01_28Oct15_Arwen_15-07-13.tsv	N/A	RS_GCF_003324115.1	N/A	Faecalibacterium prausnitzii	species
Biodiversity_F_prausnitzii_Glc_01_28Oct15_Arwen_15-07-13.tsv	N/A	RS_GCF_003324115.1	N/A	Faecalibacterium prausnitzii	species
Biodiversity_F_prausnitzii_LIB_01_28Oct15_Arwen_15-07-13.tsv	N/A	RS_GCF_003324115.1	N/A	Faecalibacterium prausnitzii	species
Biodiversity_HL93_HLHfructose_aerobic_1_09Jun16_Pippin_16-03-39.tsv	N/A	RS_GCF_900086985.1	N/A	Halomonas sp. HL-93	species
Biodiversity_HL93_HLHfructose_aerobic_2_09Jun16_Pippin_16-03-39.tsv	N/A	RS_GCF_900086985.1	N/A	Halomonas sp. HL-93	species
Biodiversity_HL93_HLHfructose_aerobic_3_09Jun16_Pippin_16-03-39.tsv	N/A	RS_GCF_900086985.1	N/A	Halomonas sp. HL-93	species
Biodiversity_Lactobacillus_casei_MRS_01_27Dec15_Arwen_15-07-13.tsv	N/A	RS_GCF_002120125.1	N/A	Lactobacillales casei	genus
Biodiversity_Lactobacillus_casei_MRS_02_27Dec15_Arwen_15-07-13.tsv	N/A	RS_GCF_002120125.1	N/A	Lactobacillales casei	genus
Biodiversity_Lactobacillus_casei_MRS_03_27Dec15_Arwen_15-07-13.tsv	N/A	RS_GCF_002120125.1	N/A	Lactobacillales casei	genus
Biodiversity_M_luteus_LIB_aerobic_01_26Feb16_Arwen_16-01-01.tsv	N/A	RS_GCF_000023205.1	N/A	Micrococcus luteus	species
Biodiversity_M_luteus_LIB_aerobic_02_26Feb16_Arwen_16-01-01.tsv	N/A	RS_GCF_000023205.1	N/A	Micrococcus luteus	species
Biodiversity_M_luteus_LIB_aerobic_03_26Feb16_Arwen_16-01-01.tsv	N/A	RS_GCF_000023205.1	N/A	Micrococcus luteus	species
Biodiversity_M_smegmatis_BHI_aerobic_1_05Oct16_Pippin_16-05-06.tsv	N/A	RS_GCF_001457595.1	N/A	Mycobacterium smegmatis	species
Biodiversity_M_smegmatis_BHI_aerobic_2_05Oct16_Pippin_16-05-06.tsv	N/A	RS_GCF_001457595.1	N/A	Mycobacterium smegmatis	species
Biodiversity_M_smegmatis_BHI_aerobic_3_05Oct16_Pippin_16-05-06.tsv	N/A	RS_GCF_001457595.1	N/A	Mycobacterium smegmatis	species
Biodiversity_P_denitrificans_LIB_aerobic_01_29Apr16_Samwise_16-03-32_renamed.tsv	N/A	RS_GCF_000203895.1	N/A	Paracoccus denitrificans	species
Biodiversity_P_denitrificans_LIB_aerobic_02_29Apr16_Samwise_16-03-32_renamed.tsv	N/A	RS_GCF_004063735.1	N/A	Paracoccus denitrificans	species
Biodiversity_P_denitrificans_LIB_aerobic_03_29Apr16_Samwise_16-03-32_renamed.tsv	N/A	RS_GCF_000203895.1	N/A	Paracoccus denitrificans	species
Biodiversity_R_gnavus_01_28Jul15_Arwen_14-12-03.tsv	N/A	RS_GCF_008121495.1	N/A	Ruminococcus gnavus	species
Biodiversity_R_gnavus_Carb_01_28Oct15_Arwen_15-07-13.tsv	N/A	RS_GCF_008121495.1	N/A	Ruminococcus gnavus	species
Biodiversity_R_palustris_PM_aerobic_1_01Jun16_Pippin_16-03-39.tsv	N/A	RS_GCF_026625025.1	N/A	Rhodopseudomonas palustris	species
Biodiversity_R_palustris_PM_aerobic_2_01Jun16_Pippin_16-03-39.tsv	N/A	RS_GCF_000195775.2	N/A	Rhodopseudomonas palustris	species
Biodiversity_R_palustris_PM_aerobic_3_01Jun16_Pippin_16-03-39.tsv	N/A	RS_GCF_026625025.1	N/A	Rhodopseudomonas palustris	species
Biodiversity_R_palustris_PMnitro_anaerobic_1_01Jun16_Pippin_16-03-39.tsv	N/A	RS_GCF_000195775.2	N/A	Rhodopseudomonas palustris	species
Biodiversity_R_palustris_PMnitro_anaerobic_2_01Jun16_Pippin_16-03-39.tsv	N/A	RS_GCF_026625025.1	N/A	Rhodopseudomonas palustris	species
Biodiversity_R_palustris_PMnitro_anaerobic_3_01Jun16_Pippin_16-03-39.tsv	N/A	RS_GCF_026625025.1	N/A	Rhodopseudomonas palustris	species
Biodiversity_R_palustris_PMnonnitro_anaerobic_1_01Jun16_Pippin_16-03-39.tsv	N/A	RS_GCF_026625025.1	N/A	Rhodopseudomonas palustris	species
Biodiversity_R_palustris_PMnonnitro_anaerobic_2_01Jun16_Pippin_16-03-39.tsv	N/A	RS_GCF_026625025.1	N/A	Rhodopseudomonas palustris	species
Biodiversity_R_palustris_PMnonnitro_anaerobic_3_01Jun16_Pippin_16-03-39.tsv	N/A	RS_GCF_026625025.1	N/A	Rhodopseudomonas palustris	species
Biodiversity_S_agalactiae_LIB_aerobic_01_26Feb16_Arwen_16-01-01.tsv	N/A	GB_GCA_002135595.1	N/A	Streptococcus agalactiae	species
Biodiversity_S_agalactiae_LIB_aerobic_02_26Feb16_Arwen_16-01-01.tsv	N/A	GB_GCA_002135595.1	N/A	Streptococcus agalactiae	species
Biodiversity_S_agalactiae_LIB_aerobic_03_26Feb16_Arwen_16-01-01.tsv	N/A	RS_GCF_014875665.1	N/A	Streptococcus agalactiae	species
Biodiversity_S_griseorubens_HSM_aerobic_1_23Nov16_Pippin_16-09-11.tsv	N/A	GB_GCA_040628655.1	N/A	Streptomyces griseorubens	genus
Biodiversity_S_griseorubens_HSM_aerobic_2_23Nov16_Pippin_16-09-11.tsv	N/A	GB_GCA_040628655.1	N/A	Streptomyces griseorubens	genus
Biodiversity_S_griseorubens_HSM_aerobic_3_23Nov16_Pippin_16-09-11.tsv	N/A	GB_GCA_040628655.1	N/A	Streptomyces griseorubens	genus
Biodiversity_S_thermosulf_FeYE_anaerobic_1_01Jun16_Pippin_16-03-39.tsv	N/A	RS_GCF_900176145.1	N/A	Sulfobacillus thermosulfidooxidans	species
Biodiversity_S_thermosulf_FeYE_anaerobic_2_01Jun16_Pippin_16-03-39.tsv	N/A	RS_GCF_900176145.1	N/A	Sulfobacillus thermosulfidooxidans	species
Biodiversity_S_thermosulf_FeYE_anaerobic_3_01Jun16_Pippin_16-03-39.tsv	N/A	RS_GCF_900176145.1	N/A	Sulfobacillus thermosulfidooxidans	species
Cj_media_MH_R1_23Feb15_Arwen_14-12-03.tsv	N/A	RS_GCF_000772225.1	N/A	Campylobacter jejuni	species
Cj_media_MH_R2_23Feb15_Arwen_14-12-03.tsv	N/A	RS_GCF_000772225.1	N/A	Campylobacter jejuni	species
Cj_media_MH_R3_23Feb15_Arwen_14-12-03.tsv	N/A	RS_GCF_000772225.1	N/A	Campylobacter jejuni	species
Cj_media_MH_R4_23Feb15_Arwen_14-12-03.tsv	N/A	RS_GCF_000772225.1	N/A	Campylobacter jejuni	species
Cj_media_MH_R5_23Feb15_Arwen_14-12-03.tsv	N/A	RS_GCF_000772225.1	N/A	Campylobacter jejuni	species
LP_LS_Phi_Stat_R1_30Sep14_Pippin_13-04-12.tsv	N/A	RS_GCF_000008485.1	N/A	Legionella pneumophila	species
LP_LS_Phi_Stat_R2_30Sep14_Pippin_13-04-12.tsv	N/A	RS_GCF_000008485.1	N/A	Legionella pneumophila	species
LP_LS_Phi_Stat_R3_30Sep14_Pippin_13-04-12.tsv	N/A	RS_GCF_000008485.1	N/A	Legionella pneumophila	species
S_venezuelae_GYM_1_21Mar16_Arwen_16-01-03.tsv	N/A	RS_GCF_001886595.1	N/A	Streptomyces venezuelae	species
S_venezuelae_GYM_2_21Mar16_Arwen_16-01-03.tsv	N/A	RS_GCF_001886595.1	N/A	Streptomyces venezuelae	species
S_venezuelae_MYM_1_21Mar16_Arwen_16-01-03.tsv	N/A	RS_GCF_001886595.1	N/A	Streptomyces venezuelae	species
S_venezuelae_MYM_2_21Mar16_Arwen_16-01-03.tsv	N/A	RS_GCF_001886595.1	N/A	Streptomyces venezuelae	species
M_alcali_copp_CH4_B1_T1_07_QE_23Mar18_Oak_18-01-07.tsv	N/A	RS_GCF_000968535.2	N/A	Methylomicrobium alcaliphilum	species
M_alcali_copp_CH4_B1_T2_08_QE_23Mar18_Oak_18-01-07.tsv	N/A	RS_GCF_000968535.2	N/A	Methylomicrobium alcaliphilum	species
M_alcali_copp_CH4_B2_T1_09_QE_23Mar18_Oak_18-01-07.tsv	N/A	RS_GCF_000968535.2	N/A	Methylomicrobium alcaliphilum	species
M_alcali_copp_CH4_B2_T2_10_QE_23Mar18_Oak_18-01-07.tsv	N/A	RS_GCF_000968535.2	N/A	Methylomicrobium alcaliphilum	species
M_alcali_copp_CH4_B3_T1_11_QE_23Mar18_Oak_18-01-07.tsv	N/A	RS_GCF_000968535.2	N/A	Methylomicrobium alcaliphilum	species
M_alcali_copp_CH4_B3_T2_12_QE_23Mar18_Oak_18-01-07.tsv	N/A	RS_GCF_000968535.2	N/A	Methylomicrobium alcaliphilum	species
M_alcali_copp_MeOH_B1_T1_01_QE_23Mar18_Oak_18-01-07.tsv	N/A	RS_GCF_000968535.2	N/A	Methylomicrobium alcaliphilum	species
M_alcali_copp_MeOH_B1_T2_02_QE_23Mar18_Oak_18-01-07.tsv	N/A	RS_GCF_000968535.2	N/A	Methylomicrobium alcaliphilum	species
M_alcali_copp_MeOH_B2_T1_03_QE_23Mar18_Oak_18-01-07.tsv	N/A	RS_GCF_000968535.2	N/A	Methylomicrobium alcaliphilum	species
M_alcali_copp_MeOH_B2_T2_04_QE_23Mar18_Oak_18-01-07.tsv	N/A	RS_GCF_000968535.2	N/A	Methylomicrobium alcaliphilum	species
M_alcali_copp_MeOH_B3_T1_05_QE_23Mar18_Oak_18-01-07.tsv	N/A	RS_GCF_000968535.2	N/A	Methylomicrobium alcaliphilum	species
M_alcali_copp_MeOH_B3_T2_06_QE_23Mar18_Oak_18-01-07.tsv	N/A	RS_GCF_000968535.2	N/A	Methylomicrobium alcaliphilum	species

### Sheet: TableS1B
sample	reported	novotax	ani	peptides_in_both	peptides_only_in_reported	peptides_only_in_novotax	notes
Biodiversity_C_necator_R2A	GCF_000219215.1	RS_GCF_001853325.1	95.23
Biodiversity_D_acidovorans	GCF_000018665.1	RS_GCF_040394515.1	97.6	17850	1692	818
Biodiversity_S_griseorubens	GCA_000709915.1	GB_GCA_040628655.1	95.54	5657	132	2484	Exact strain not named, chose the reference proteome on UniProt
Biodiversity_A_tumefaciens	GCF_963360635.1	RS_GCF_020218025.1	89.27	15476	468	8276	Reported as IAM 12048, matching DSM 30147
Biodiversity_Lactobacillus_casei	GCF_000829055.1	RS_GCF_000829035.1	81.195	6260	348	9473	Exact strain not named, chose GTDB reference proteome
Biodiversity_D_longicatena	GCF_025150085.1	RS_GCF_025150245.1	80.86	98	3736	17217
Biodiversity_C_indologenes	GCA_016025055.1	RS_GCF_031454495.1	82.37				Exact strain not named, chose GTDB reference proteome

### Sheet: TableS1C
reference_species	reference_gtdb_species	reference_accession	novotax_hit_order	novotax_accession	ANI	relative_abundance
Bacteroides thetaiotaomicron (DSMZ 2079)	Bacteroides thetaiotaomicron	GCF_014131755.1	1	RS_GCF_000011065.1	99.99	0.599589
Blautia producta (DSMZ 2950)	Blautia coccoides	GCF_014131715.1	2	GB_GCA_032553655.1	99.5	0.231993
Escherichia coli K-12 (MG1655)	Escherichia coli	GCF_000974465.1	3	RS_GCF_017150955.1	98.25	0.112686
Anaerostipes caccae (DSMZ 14662)	Anaerostipes caccae	GCF_025146005.1	4	RS_GCF_025146005.1	100	0.0400267
Clostridium ramosum (DSMZ 1402)	Thomasclavelia ramosa	GCF_014131695.1	5	RS_GCF_020538925.1	99.66	0.00909043
Bifidobacterium longum (NCC 2705)	Bifidobacterium longum	GCF_000007525.1				0.00329377
Lactobacillus plantarum (DSMZ 20174)	Lactiplantibacillus plantarum	GCF_014131735.1				0.00169174
Clostridium butyricum (DSMZ 10702)	Clostridium butyricum	GCF_014131795.1				0.00162887

### Sheet: TableS1D
reference_species	reference_strain	reference_source	reference_gtdb_species	reference_accession	notes	relative_abundance_96hrs_amplicon	novotax_hit_n	novotax_hit	ani
Escherichia coli	ED1a	Denamur Lab (INSERM)	Escherichia coli	GCF_000026305.1		0.319256	1	RS_GCF_023571825.1	98.53
Clostridium perfringens	C36	DSM No.: 11782	Sarcina perfringens	GCF_016027375.1	GTDB species rep	0.263145	3	RS_GCF_016236445.1	98.29
Bacteroides thetaiotaomicron	E50(VPI 5482)	DSM No.: 2079	Bacteroides thetaiotaomicron	GCF_000011065.1		0.10973	2	RS_GCF_008329455.1	98.04
Bacteroides fragilis	EN-2, VPI 2553	DSM No.: 2151	Bacteroides fragilis	GCF_000025985.1	Mapped through NCTC 9343	0.0588104	6	RS_GCF_001054895.1	98.95
Veillonella parvula	type strain, Te3	DSM No.: 2008	Veillonella parvula_A	GCF_000215025.1		0.056016	8	RS_GCF_018378075.1	96.77
Bacteroides uniformis	VPI 0061	DSM No.: 6597	Bacteroides uniformis	GCF_900107315.1		0.0528541
Fusobacterium nucleatum	type strain, 1612A, VPI 4355	DSM No.: 15643	Fusobacterium nucleatum	GCF_003019295.1	Mapped through ATCC 25586	0.0245034	4	RS_GCF_031191795.1	99.99
Eggerthella lenta	type strain, 1899 B, VPI 0255	DSM No.: 2243	Eggerthella lenta	GCF_000024265.1		0.0201558
Dorea formicigenerans	VPI C8-13	DSM No.: 3992	Dorea formicigenerans	GCF_000169235.1		0.0170848
Clostridium bolteae	type strain, WAL 16351	DSM No.: 15670	Enterocloster bolteae	GCF_002234575.2	Mapped through ATCC BAA-613	0.0168916	10	RS_GCF_000154365.1	99.97
Collinsella aerofaciens	type strain, ATCC 25986, VPI 1003	DSM No.: 3979	Collinsella aerofaciens	GCF_000169035.1	Mapped through ATCC 25986	0.0109868	7	RS_GCF_000169035.1	100
Parabacteroides merdae	VPI T4-1, CIP 104202T, JCM 9497	DSM No.: 19495	Parabacteroides merdae	GCF_025151215.1		0.00923451
Phocaeicola vulgatus	type strain	DSM No.: 1447	Phocaeicola vulgatus	GCF_000012825.1	Mapped through 8482	0.00876171
Roseburia intestinalis	L1-82	DSM No.: 14610	Roseburia intestinalis	GCF_900537995.1		0.00797009
Streptococcus parasanguinis	type strain	DSM No.: 6778	Streptococcus parasanguinis	GCF_000164675.2		0.00632558
Coprococcus comes	type strain, VPI CI-38	ATCC No.: 27758	Coprococcus comes	GCA_000155875.1	Mapped through ATCC 27755	0.00623047
Clostridium saccharolyticum	type strain, WM1	DSM No.: 2544	Lacrimispora saccharolytica	GCF_000144625.1	Mapped through WM1	0.00498755
Clostridium ramosum	type strain, 113-I, VPI 0427	DSM No.: 1402	Thomasclavelia ramosa	GCF_000154485.1		0.00328755	5	GB_GCA_020537825.1	99.72
Bifidobacterium adolescentis	type strain, E194a (Variant a)	DSM No.: 20083	Bifidobacterium adolescentis	GCF_000010425.1	Mapped through ATCC 15703	0.00087865
Blautia obeum	type strain	DSM No.: 25238	Blautia obeum	GCF_025147765.1		0.00048487
Prevotella copri	type strain, CB7	DSM No.: 18205	Segatella copri	GCF_000157935.1		0.000475075
Ruminococcus gnavus	type strain, VPI C7-9	ATCC No.: 29149	Ruminococcus_B gnavus	GCF_008121495.1		0.00042277
Eubacterium rectale	A1-86	DSM No.: 17629	Agathobacter rectalis	GCF_000209935.1		0.000367567
Akkermansia muciniphila	type strain, Muc	DSM No.: 22959	Akkermansia muciniphila	GCF_008000975.1		0.000323586
Lactobacillus paracasei	LPC-37, ATCC No.: SD5275	Dupont Health and Nutrition	Lacticaseibacillus paracasei	GCF_002762235.1	Mapped through Lpc-37	0.00022076
Ruminococcus torques	type strain, VPI B2-51	ATCC No.: 27756	Mediterraneibacter torques	GCF_000153925.1		0.000179244
Odoribacter splanchnicus	type strain, 1651/6	DSM 20712	Odoribacter splanchnicus	GCF_000190535.1		0.000107701
Bifidobacterium longum	type strain, E194b (Variant a)	DSM No.: 20219	Bifidobacterium longum	GCF_900104835.1		8.88e-05
Ruminococcus bromii	type strain, VPI 6883	ATCC No.: 27255	Ruminococcoides bromii	GCF_002834225.1		8.33529e-05
Bilophila wadsworthia	type strain, WAL 7959 [Lab 88-130H]	ATCC No.: 49260	Bilophila wadsworthia	GCF_000701705.1		5.32e-05
Parabacteroides distasonis	ATCC 8503, CCUG 4941, JCM 5825, NCTC 11152	DSM No.: 20701	Parabacteroides distasonis	GCF_000012845.1		4.49602e-05
Streptococcus salivarius	type strain, 275	DSM No.: 20560	Streptococcus salivarius	GCF_900143035.1	Mapped through ATCC 7073	3.83049e-05
Not reported			Arabiibacter massiliensis				9	RS_GCF_902386925.1
Not reported			Lysobacter sp001427785				11	RS_GCF_001427785.1
